# Mitotic bookmarking redundancy by nuclear receptors mediates robust post-mitotic reactivation of the pluripotency network

**DOI:** 10.1101/2022.11.28.518105

**Authors:** Almira Chervova, Amandine Molliex, H. Irem Baymaz, Thaleia Papadopoulou, Florian Mueller, Eslande Hercul, David Fournier, Agnès Dubois, Nicolas Gaiani, Petra Beli, Nicola Festuccia, Pablo Navarro

## Abstract

Mitotic bookmarking transcription factors (TFs) are thought to mediate rapid and accurate post-mitotic gene reactivation. However, the loss of individual bookmarking TFs often leads to the deregulation of only a small proportion of their mitotic targets, raising doubts on the significance and importance of their bookmarking function. Here, we used targeted proteomics of the mitotic bookmarking TF ESRRB, an orphan nuclear receptor, to discover an unexpected redundancy among members of the protein superfamily of nuclear receptors. Focusing on the nuclear receptor NR5A2, which together with ESRRB is essential for mouse pluripotency, we demonstrate conjoint bookmarking activity of both factors on promoters and enhancers of a large fraction of active genes, particularly the most rapidly and strongly reactivated ones. Upon fast and simultaneous degradation of both factors during mitotic exit, hundreds of mitotic targets of ESRRB/NR5A2, including key players of the pluripotency network, display attenuated transcriptional reactivation. We propose that redundancy in mitotic bookmarking TFs, especially by nuclear receptors, confers robustness to the reestablishment of gene regulatory networks after mitosis.
