## Supplementary material for "Mitotic bookmarking redundancy by nuclear receptors mediates robust post-mitotic reactivation of the pluripotency network": Table S2

### Sheet: TableS2_selected_proteins_class
Protein.Ids	Protein.names	Gene.names	Class	Category	ctl_asy_mean	esrrb_asy_mean	ctl_mit_mean	esrrb_mit_mean	log2FC_int	pvalue_int	log2FC_mit	pvalue_mit	dsg_overinput	fa_overinput
Q9Z0Z7;Q8BPQ2;E9QNP6;O08584;Q99JB0;Q60843;P46099	Krueppel-like factor 5	Klf5	int	1_PTF	0.333333333333333	7.66666666666667	0.333333333333333	1.66666666666667	3.95694531279035	0.00441085155151624	1.76391795980743	0.505531434947391	1	1.33333333333333
Q80Z64-2;Q80Z64	Homeobox protein NANOG	Nanog	int	1_PTF	0	3.66666666666667	0	0	3.85212445951597	0.0365397406100637	0	1	1	1
P20263;E2JL30;G3UZG9	POU domain, class 5, transcription factor 1	Pou5f1	int	1_PTF	0.666666666666667	7.66666666666667	0.333333333333333	2	3.05798213143603	0.0140359199565314	1.93737414285141	0.408084178058707	2	0.666666666666667
Q8BX22;Q8BX22-2;A2AUZ7;A2AUZ6;Q8BX22-3	Sal-like protein 4	Sall4	int	1_PTF	0	14.3333333333333	0	3	5.81727355645208	1.12781883683031e-05	3.43968045951648	0.114701405243939	0.636363636363636	0.95
Q60I23;P48432;A2AM37;Q811W0;P53784;P53783;Q04892;S4R1I8;Q53WV7;Q05738	Transcription factor SOX-2;Transcription factor SOX-21;Transcription factor SOX-3;Transcription factor SOX-1	Sox2	int	1_PTF	0	7	0	2	4.78768830539361	0.000725333726498382	2.5982487660217	0.482920060779497	1	1
P42227-2;P42227-3;P42227;B7ZC18	Signal transducer and activator of transcription 3;Signal transducer and activator of transcription	Stat3	int	1_PTF	0	6	0	0.666666666666667	4.56533647815061	0.00176687851898469	1.42326102104864	0.724188678409561	0.75	0.7
E0CXS2;E0CY14;J3KMT7;Q08122-2;Q08122-1;Q08122;Q08122-4;Q3TY99;E0CXU1;F8WIE2;E0CXS9;F6TS96;F6YM15;E0CYM5;E0CY76;Q3UN01;Q5SQA2;E9Q2Q6;Q5SQA4;Q5SQA3;Q62440-4;Q62440-3;Q62440-2;Q62440-5;Q9WVB2;Q62440	Transducin-like enhancer protein 3	Tle3	int	1_PTF	0	4	0	0	3.98081770026273	0.0221049467627631	0	1	1	1
Q8K298	Actin-binding protein anillin	Anln	int	10_CellDivision	0	4	0	0.666666666666667	3.96655731210533	0.0237795054850154	1.34867500327706	0.738508321162982	0.304347826086957	0.739130434782609
Q3UCF2;Q6A068	Cell division cycle 5-like protein	Cdc5l	int	10_CellDivision	0	4.33333333333333	0.333333333333333	3	4.09088014697662	0.0143069893596947	2.49797784771232	0.203493296334005	0.470588235294118	1.14285714285714
E9Q2I4	NA	Elmsan1	int	10_CellDivision	0	5.66666666666667	0	3.66666666666667	4.4718125669523	0.00265534434178809	3.59264815714104	0.278030556011423	8	2
A0A0J9YVG0;Q61074;A0A0J9YV96	Protein phosphatase 1G	Ppm1g	int	10_CellDivision	0	4	0	1	3.96927495343551	0.0235234644548288	1.61298838927033	0.688102060167378	0.333333333333333	0.7
Q9CU62	Structural maintenance of chromosomes protein 1A	Smc1a	int	10_CellDivision	0	5.66666666666667	0.333333333333333	2.33333333333333	4.45274199778999	0.00319978758873888	2.09410835792158	0.354713765184146	0.375	0.560975609756098
Q1HL32;Q9CW03	Structural maintenance of chromosomes protein 3	Smc3	int	10_CellDivision	0	8	0.333333333333333	0.666666666666667	4.97515796333251	0.000355504757313802	0.284743463530304	0.93771826923387	0.216216216216216	0.596153846153846
Q61033	Lamina-associated polypeptide 2, isoforms alpha/zeta	Tmpo	int	10_CellDivision	0	4.33333333333333	0.666666666666667	0	4.08845101455509	0.0141762971109074	-2.14646278448944	0.596396405044487	0.259259259259259	0.5
P11440;D3Z2T9	Cyclin-dependent kinase 1	Cdk1	mit.low.conf	10_CellDivision	1.33333333333333	6	0	5.33333333333333	1.69596710623595	0.107167997262205	4.29922446294657	0.00645635031191045	0.541666666666667	0.846153846153846
Q9QWT9;Q9QWT9-3;Q9QWT9-2;E9PUA5;G3UXN2;G3UX22	Kinesin-like protein KIFC1	Kifc1	mit.low.conf	10_CellDivision	0.333333333333333	8	0.333333333333333	10	4.01337905493906	0.00369007202995345	4.24724868376676	0.00113671343086609	1	1.0625
Q8BK67;A2AWQ2	Protein RCC2	Rcc2	mit.low.conf	10_CellDivision	0.333333333333333	5	0.333333333333333	5.33333333333333	3.33220665990955	0.0261427283313189	3.24883326217977	0.0406596310327694	0.692307692307692	0.814814814814815
Q8CG48;B1AWH6	Structural maintenance of chromosomes protein 2	Smc2	mit.low.conf	10_CellDivision	1.33333333333333	5	0.333333333333333	8	1.439687006799	0.185026426225481	3.87926644852434	0.00504095637757721	0.634146341463415	0.58
Q9WU62-2;Q9WU62	Inner centromere protein	Incenp	mit.high.conf	10_CellDivision	0.333333333333333	2	0	4.66666666666667	2.01920608933216	0.384355706285626	4.03132985105639	0.0212388921872189	1.27272727272727	1.16666666666667
O54946;A0A0G2JER9;O54946-2;G3X8S5;A0A0G2JEI3;F6YRQ2;A0A0G2JGN9;A0A087WP03;Q3TB24;Q9QYI5-2;Q9QYI5;Q9QYI8	DnaJ homolog subfamily B member 6	Dnajb6	int	11_ProteinChaperone	0.333333333333333	4.33333333333333	0	1	3.11694639790705	0.0486991869798205	1.887862464492	0.636871225832352	0.285714285714286	1
Q9QYI3;F7BTP8;A2A5E1	DnaJ homolog subfamily C member 7	Dnajc7	mit.low.conf	11_ProteinChaperone	1.66666666666667	13.3333333333333	0	8.33333333333333	2.52946755149636	0.00343389637798642	4.93732732414306	0.000315276346956444	0.842105263157895	0.846153846153846
A2AJ72;Q3TIX6;A0A0A6YVV5;F7AM43;A2AJ71;A0A0A6YY39;A0A0A6YX76	NA	Fubp3	mit.low.conf	11_ProteinChaperone	0.666666666666667	10.6666666666667	0.333333333333333	9	3.53010862343545	0.0035758449818884	4.03658994582553	0.00308787243362625	1.05263157894737	1.04
E9Q0U7;Q61699-2;Q61699;D3Z027;D3Z3I9	Heat shock protein 105 kDa	Hsph1	mit.low.conf	11_ProteinChaperone	3.66666666666667	6.33333333333333	0.333333333333333	6	0.322597840149014	0.685813300692902	3.53153787334913	0.0150817962234084	0.464285714285714	0.633333333333333
B9EJX8;Q9D0W5	Peptidyl-prolyl cis-trans isomerase;Peptidyl-prolyl cis-trans isomerase-like 1	Ppil1	mit.high.conf	11_ProteinChaperone	0.333333333333333	4.66666666666667	0	3.66666666666667	3.23867172241229	0.0339375622168219	3.8093201475946	0.0396918566940061	1.2	2.25
Q91WT9-2;Q91WT9;D3YYN0;D3YUF2;D3Z4K2	Cystathionine beta-synthase	Cbs	int	12_Other	0	4.66666666666667	0	0.666666666666667	4.19106088111091	0.00939714394538942	1.42326102104864	0.724188678409561	1	1
E9QPX1;P39061-2;P39061-1;P39061	Collagen alpha-1(XVIII) chain;Endostatin	Col18a1	int	12_Other	0	3.66666666666667	0	2	3.85212445951597	0.0365397406100637	3.01825102273257	0.251743756556672	0.4	0.25
E9Q5B5;O08528;E9Q9M6;G3UVV4;Q91W97;P17710-3;P17710-4;P17710-2;P17710	Hexokinase-2	Hk2	mit.low.conf	12_Other	2	8	0.333333333333333	5	1.53368912295659	0.0896959227465216	3.18827593556842	0.0466046517693212	0.527777777777778	0.7
Q9QWK4	CD5 antigen-like	Cd5l	mit.high.conf	12_Other	0	4.66666666666667	0	6.66666666666667	4.20060115616442	0.00870890982410729	4.63876760087013	0.00129266495141822	4.5	2.33333333333333
Q8C7U1;A2AA65;A2AA66	NEDD4-binding protein 3	N4bp3	mit.high.conf	12_Other	0	2.66666666666667	0	9	3.36830872077272	0.146454463467535	5.01760333414908	0.000223035309006154	7.33333333333333	20
Q99NF7;P36993-2;P36993-4;P36993;P36993-3;P36993-5	Protein phosphatase 1B	Ppm1b	mit.high.conf	12_Other	0.666666666666667	6.66666666666667	0.333333333333333	10	2.84130306944679	0.025273812275423	4.25203980641956	0.00111973660288951	3	1.2
Q6DIC6;E9Q160;E9Q098;E9Q886;E9Q1Q4;A2AFN3;Q9ER67	NA	Tro	mit.high.conf	12_Other	0.333333333333333	6.33333333333333	0	4.66666666666667	3.67026610635691	0.00994231188667121	4.19710942464412	0.0097160023254814	7	4
A2A468;Q05BA5;O09000	Nuclear receptor coactivator 3	Ncoa3	int	13_NuclearReceptors	0	25.6666666666667	1	6	6.6581830890601	1.7994493443274e-07	2.05920506705258	0.0815366305477798	13	1
Q5RIM6;E0CYX5;Q8BK32;Q5RIN0;E9Q8K6	NA	Ncor1	int	13_NuclearReceptors	0.666666666666667	7.66666666666667	0	1.33333333333333	3.04219848004996	0.0152757784662444	2.23691345440415	0.545760227429024	1	1
G5E870;A0A087WNZ7;A0A087WRV6;A0A0B4J1N9;A0A087WP92;Q3TP48;A0A087WSG4;A0A087WQ02;A0A087WS65	E3 ubiquitin-protein ligase TRIP12	Trip12	mit.low.conf	13_NuclearReceptors	0.666666666666667	13.6666666666667	0.666666666666667	14.6666666666667	3.88488211104326	0.00101185503449904	3.89478073264665	0.000426937975478301	0.897435897435897	0.617021276595745
O08580;G3UZQ2;G3UY24	Steroid hormone receptor ERR1	Esrra	mit.high.conf	13_NuclearReceptors	0	4.66666666666667	0	5	4.1984016050989	0.00879095825441068	4.12071091733531	0.0156897865952074	12	10
Q61539;E9QKA2;G5E8P8;D3YW03;P62509-2;P62509	Steroid hormone receptor ERR2	Esrrb	mit.high.conf	13_NuclearReceptors	1	17	0.333333333333333	18.6666666666667	3.62342033317995	0.00025783680819512	5.15041483143517	3.55774641879151e-05	2.90909090909091	3.4
Q53ZY9;Q61066	Nuclear receptor subfamily 0 group B member 1	Nr0b1	mit.high.conf	13_NuclearReceptors	1.66666666666667	11	1.33333333333333	13.3333333333333	2.2616500166586	0.0109804638231695	2.79224558269534	0.00103782135083437	3.125	2.5
Q1WLP7;A0A0A6YY04;P45448;A0A0A6YWQ4	Nuclear receptor subfamily 5 group A member 2	Nr5a2	mit.high.conf	13_NuclearReceptors	0	5.33333333333333	0	4.33333333333333	4.38768675817957	0.00385847624904756	3.88845795203572	0.0374208207757228	6	11
E9QAE4;O88491	Histone-lysine N-methyltransferase, H3 lysine-36 and H4 lysine-20 specific	Nsd1	mit.high.conf	13_NuclearReceptors	0.333333333333333	12.6666666666667	1	11	4.66821744004649	0.000472560892428171	2.95069025431959	0.00231604152287722	4.2	1.81818181818182
Q8VCR0;G3UXP8;Q3TWJ1;P28704-2;P28704	Retinoic acid receptor RXR-beta	Rxrb	mit.high.conf	13_NuclearReceptors	0	5.33333333333333	0	3.66666666666667	4.38955483168751	0.00376310207392228	3.79151190524227	0.0434844013892649	3	1.5
A0A0B4J1E2;Q9CSN1	SNW domain-containing protein 1	Snw1	mit.high.conf	13_NuclearReceptors	0.333333333333333	24.3333333333333	0.333333333333333	25.6666666666667	5.61414808707194	1.10106572836175e-05	5.64189685849164	4.75291782161437e-06	2.5	2.47058823529412
Q64127;E9Q1U8	Transcription intermediary factor 1-alpha	Trim24	mit.high.conf	13_NuclearReceptors	0	15.3333333333333	0	12	5.91354860297161	6.93521831530202e-06	5.47085639525019	1.97525559788504e-05	2	1.17647058823529
Q8BM75-2;Q8BM75	AT-rich interactive domain-containing protein 5B	Arid5b	int	2_chromatin	0	4	0	1.66666666666667	3.96655731210533	0.0237795054850154	2.51774079973548	0.461727799591785	4	3
B2RWS6;A0A087WPR8	Histone acetyltransferase p300	Ep300	int	2_chromatin	0	19.3333333333333	0.333333333333333	2	6.24455845145591	1.36349760959319e-06	1.99455027355866	0.363842758809033	0.333333333333333	0.384615384615385
Q58E49;D3YYI8;O09106	Histone deacetylase;Histone deacetylase 1	Hdac1	int	2_chromatin	1	7.66666666666667	0.333333333333333	4.33333333333333	2.476289195122	0.0237851310919087	2.990124405955	0.0796851632585689	1	1
Q60848-2;Q60848;D3Z414	Lymphocyte-specific helicase	Hells	int	2_chromatin	0.666666666666667	5.66666666666667	0.333333333333333	2	2.61085149178436	0.0449427576909386	1.83953295888518	0.459323847947679	0.555555555555556	0.740740740740741
G3UZM1;Q69ZK6;A0A0A0MQ98;G3UYW3;G3UZX8	Probable JmjC domain-containing histone demethylation protein 2C	Jmjd1c	int	2_chromatin	0	10.6666666666667	0.333333333333333	2	5.38551032851538	7.53463892360559e-05	1.65309025409656	0.568343633464787	2.25	1.25
G8JL40;A3KG93;Q6ZQ88;F6Z4I3	Lysine-specific histone demethylase 1A	Kdm1a	int	2_chromatin	0	5.33333333333333	0	1.66666666666667	4.38768675817957	0.00385847624904756	2.43185362785798	0.491898278423804	0.588235294117647	0.875
Q6PCM1;Q6PCM1-2;A0A0U1RNV6	Lysine-specific demethylase 3A	Kdm3a	int	2_chromatin	0	7.33333333333333	0	3.66666666666667	4.85060977380943	0.00056770793484095	3.63306737249981	0.264267916112665	0.909090909090909	1.33333333333333
Q80Y84-2;Q80Y84;A0A087WR43;Q8BQM3;Q62240-3;Q62240-4;Q62240;P41230-2;P41230	Lysine-specific demethylase 5B	Kdm5b	int	2_chromatin	0.666666666666667	12	1	3	3.69831395129482	0.00202494332573673	0.925943034775366	0.631929641548964	1.08333333333333	0.85
A0A171KXD3;Q9JIF0-3;Q9JIF0-2;Q9JIF0;A0A140LJF4;A0A140LHF7;A0A140LJ70;A0A140LI33;A0A140LHS4;Q6PAK3;A0A140LJ68	Protein arginine N-methyltransferase 1	Prmt1	int	2_chromatin	0	5	0	2.66666666666667	4.28686267135518	0.00676385942434678	3.16814811025623	0.209541918369485	0.833333333333333	0.941176470588235
Q60520;Q60520-1;E9PXF9;E9Q2L1	Paired amphipathic helix protein Sin3a	Sin3a	int	2_chromatin	0	8.33333333333333	0.333333333333333	2.33333333333333	5.0242865607153	0.000302568482443539	2.09410835792158	0.354713765184146	0.3125	0.407407407407407
E9Q9Y4;Q3URK3;G3UZ35;G3UXI7	Methylcytosine dioxygenase TET1	Tet1	int	2_chromatin	0.333333333333333	8.66666666666667	0.333333333333333	4	4.12212518935926	0.0027166276554101	2.92224614818198	0.0857893020264027	1.28571428571429	1
A0A0G2JF55;Q4JK59;Q4JK59-3;Q4JK59-2;A0A0G2JG87	Methylcytosine dioxygenase TET2	Tet2	int	2_chromatin	0.666666666666667	13.3333333333333	1	4	3.86316590777909	0.00108869294505772	1.55248129016017	0.215794371895851	0.8	0.714285714285714
Q8CGY8	UDP-N-acetylglucosamine--peptide N-acetylglucosaminyltransferase 110 kDa subunit	Ogt	mit.low.conf	2_chromatin	1	18.3333333333333	0.666666666666667	7	3.72779756339111	0.000150887157934538	2.91273778518399	0.0212603403756377	0.75	0.75
Q921K2;P11103;P11103-2;A0A0A6YX03	Poly [ADP-ribose] polymerase 1	Parp1	mit.low.conf	2_chromatin	3.33333333333333	11	0.666666666666667	8	1.24253329254068	0.0962129045850587	2.98516816612643	0.0175937850804598	0.723404255319149	0.753846153846154
Q60972	Histone-binding protein RBBP4	Rbbp4	mit.low.conf	2_chromatin	2.33333333333333	9.66666666666667	0.333333333333333	5.66666666666667	1.57980679065912	0.0597294274716019	3.4437007199677	0.018881696785186	0.625	0.5
Q3U1C2;P60122;D3YW60	RuvB-like 1	Ruvbl1	mit.low.conf	2_chromatin	2.33333333333333	9.33333333333333	0.666666666666667	6	1.53057942186126	0.0703434393736932	2.62938545443423	0.0499953973322866	0.823529411764706	0.541666666666667
Q505L1;Q9Z2N8;A0A0A6YWG8;D3YVN1;F8WI57;Q99MR0;A0A0A6YW15;D3Z4L2	Actin-like protein 6A	Actl6a	int	3_SWI/SNF	0	5	0	2.33333333333333	4.30246681218851	0.00551857639788477	3.01585254772723	0.29206757962621	0.416666666666667	0.454545454545455
E9QAQ7;A2BH40;A2BH40-4;A2BH40-2;A2BH40-3;E9Q4N6;E9Q6R4;E9Q4N7;E9Q495	AT-rich interactive domain-containing protein 1A	Arid1a	int	3_SWI/SNF	1.66666666666667	29.3333333333333	1	5.66666666666667	3.6728064530399	3.279977599974e-06	1.97397453836469	0.0804477407342496	0.333333333333333	0.0909090909090909
Q61466;Q61466-2;A0A0G2JG60;Q6P9Z1	SWI/SNF-related matrix-associated actin-dependent regulator of chromatin subfamily D member 1	Smarcd1	int	3_SWI/SNF	0.333333333333333	13.3333333333333	0.666666666666667	2	4.75005354093619	0.000342709516728118	0.749543187472292	0.730723471270662	0.555555555555556	0.636363636363636
O54941	SWI/SNF-related matrix-associated actin-dependent regulator of chromatin subfamily E member 1	Smarce1	int	3_SWI/SNF	0	5.33333333333333	0	1.66666666666667	4.38955483168751	0.00376310207392228	2.64409139374261	0.37951493692187	0.5	0.166666666666667
A0A0R4J170;Q3TKT4;Q3TKT4-2;G3UX35;E9QAB8;F2Z4A9;H3BLH0;Q6DIC0;H3BJK2;A0A140LJD7	Transcription activator BRG1	Smarca4	mit.low.conf	3_SWI/SNF	0.333333333333333	14	0	5.33333333333333	4.81991805843589	0.000264646029558555	4.30866882587956	0.0062585813149309	0.34375	0.418604651162791
Q8CHY6;E9QMN5	Transcriptional repressor p66 alpha	Gatad2a	int	4_NURD	0	7	0	1.66666666666667	4.78314170718594	0.000763819239820014	2.43185362785798	0.491898278423804	0.571428571428571	0.6
A1L3S7;Q8VHR5;A0A0U1RNM2;Q8VHR5-2	Transcriptional repressor p66-beta	Gatad2b	int	4_NURD	0	5.66666666666667	0	3.33333333333333	4.47929336733319	0.00254873550100058	3.6447108857281	0.0663175811997902	0.777777777777778	1.22222222222222
F8WHY8;E9PX23;M1VHG1;Q8K4B0	Metastasis-associated protein MTA1	Mta1	int	4_NURD	0	4.66666666666667	0	0.333333333333333	4.20060115616442	0.00870890982410729	0.459164082652486	0.91040542415398	0.75	0.428571428571429
Q9R190	Metastasis-associated protein MTA2	Mta2	int	4_NURD	1.33333333333333	12	0.333333333333333	4.33333333333333	2.70545292610601	0.00397987363597738	3.03314725878396	0.0655668957779924	0.6	0.695652173913043
Q3U3A7;E9Q794;Q3UII8;Q924K8-2;Q924K8;H3BLE1;H3BIY7	Metastasis-associated protein MTA3	Mta3	int	4_NURD	0	6	0.333333333333333	2	4.55836813813792	0.00183434866397968	1.72820108702521	0.533364832552642	0.5	1
E9QAS4;E9QAS5;Q6PDQ2;E9PYU4;E9PYL1;A2A8L1;F6WR45	Chromodomain-helicase-DNA-binding protein 4	Chd4	mit.low.conf	4_NURD	1.66666666666667	21	0.333333333333333	7.33333333333333	3.18844468935657	8.53687939184286e-05	3.7253718729887	0.0094647302920233	0.321428571428571	0.454545454545455
G3UYD0;Q3UHU8;Q9ESZ8-5;Q9ESZ8-4;Q9ESZ8-3;Q9ESZ8-6;Q9ESZ8-2;Q9ESZ8;G3UX27;G3UYJ6;Q99NI3	General transcription factor II-I	Gtf2i	int	5_GTF	0	4.33333333333333	0.333333333333333	1.66666666666667	4.08845101455509	0.0141762971109074	1.56222977143781	0.586217071427893	0.166666666666667	0.428571428571429
E9QP84;G3UW74;Q6PGF3;E9QAH8;E9PWX0;E9PZW4	Mediator of RNA polymerase II transcription subunit 16	Med16	int	5_GTF	0	3.66666666666667	0	1	3.85212445951597	0.0365397406100637	1.7557107113793	0.661330143870946	1	2
H3BK33;F8WJB0;E9QNV2;Q80YQ2;Q80YQ2-2	Mediator of RNA polymerase II transcription subunit 23	Med23	int	5_GTF	0	3.66666666666667	0	1	3.86485962478221	0.034896918562012	1.61298838927033	0.688102060167378	0.285714285714286	0.363636363636364
G3X956;Q920B9	FACT complex subunit SPT16	Supt16	int	5_GTF	0.333333333333333	4.33333333333333	0	5	3.12685339202931	0.0464824998655546	3.93784165606029	0.316259242538774	1	1
Q91WQ5	TAF5-like RNA polymerase II p300/CBP-associated factor-associated factor 65 kDa subunit 5L	Taf5l	int	5_GTF	0.333333333333333	5	0	1.66666666666667	3.34042684034576	0.0252548878467139	2.757614678376	0.340882364744533	1	1
A2AWT6;A2AWT7;A2AWT5;P25976-2;P25976;G3UZW9;E9Q4A8	Nucleolar transcription factor 1	Ubtf	int	5_GTF	0	4.66666666666667	0.333333333333333	3	4.20060115616442	0.00870890982410729	2.52024570346514	0.18996709386328	0.722222222222222	0.84
Q6PAL7	AT-hook DNA-binding motif-containing protein 1	Ahdc1	int	6_TF	0	5.33333333333333	0.333333333333333	2.66666666666667	4.38145658577881	0.0040036946226534	2.3361432359588	0.24961940958232	1	1
Q8K3X4	Interferon regulatory factor 2-binding protein-like	Irf2bpl	int	6_TF	0	4.66666666666667	0	1.66666666666667	4.188855294691	0.00928631296296835	2.59852307045012	0.435509270466084	0.333333333333333	0.333333333333333
A0A0J9YU83;F7BJB9	NA	Morc3	int	6_TF	0	5	0	0.666666666666667	4.29175180990715	0.00586054852577862	1.08311062065084	0.789666267849911	1.16666666666667	0.5
A2ATP5;A2ATP6;Q8C854-3;Q8C854;G8JL68;Q8C854-1;Q8C854-2;F6XJA1	Myelin expression factor 2	Myef2	int	6_TF	0	6.33333333333333	0.333333333333333	3	4.62508095513845	0.0014787724639138	2.49797784771232	0.203493296334005	0.777777777777778	1.38461538461538
Q6PAQ8;Q3UFP5;E9PZ73;Q3USK5;P30051;E9QAK6;F6QH05;F6TTJ9;A0A0R4J1U4;E9Q387;E9PVS2;Q80UL2;A0A0R4IZY5;B8JJC8;Q3UPV9;F8VPU0;Q62296-2;Q62296;P70210;P48301	Transcriptional enhancer factor TEF-1;Transcriptional enhancer factor TEF-3;Transcriptional enhancer factor TEF-5;Transcriptional enhancer factor TEF-4	Tead1	int	6_TF	0	3.66666666666667	0	1	3.85212445951597	0.0365397406100637	1.61298838927033	0.688102060167378	1	1
Q5SS00	DBF4-type zinc finger-containing protein 2 homolog	Zdbf2	int	6_TF	0	3.66666666666667	0	2.33333333333333	3.86784567935186	0.0350117979536646	3.21747563960946	0.17927331539643	0.6	0.25
Q9Z2U2-2;Q9Z2U2	Zinc finger protein 292	Zfp292	int	6_TF	0.333333333333333	5.66666666666667	0.333333333333333	3	3.51031282433335	0.0155753677463287	2.43918530903577	0.227548633240844	3.66666666666667	1.66666666666667
B1AWL2;B1AWL4;B1AWL5	NA	Zfp462	int	6_TF	0	4	0	0.333333333333333	3.96655731210533	0.0237795054850154	0.459164082652486	0.91040542415398	0.833333333333333	0.727272727272727
Q62521-2;Q62521;A2AWK6;A0A0R4J0E2;P46684;Q7TQ40;H3BK19;Q14DI0;A0A0R4J1Q9;D3YUB7;A0A087WPN2;F7A0E9;A0A0J9YUW3;Q9R166;A0A0U1RPC5;Q3TFZ4;E9QAH2;B8JJZ4;Q3UZD5-3;Q3UZD5-2;Q8BZ89;Q3UZD5-4;Q3UZD5;Q7TSI0-2;Q7TSI0;Q8K083	Zinc finger protein ZIC 3;Zinc finger protein ZIC 1;Zinc finger protein ZIC 5	Zic3	int	6_TF	0	5.33333333333333	0	0.333333333333333	4.39141151956521	0.0038012982322059	0.459164082652486	0.91040542415398	1	1
Q99LI5	Zinc finger protein 281	Znf281	int	6_TF	0	5	0	0.333333333333333	4.30246681218851	0.00551857639788477	0.459164082652486	0.91040542415398	1.25	1.375
Q3U6F1;E9Q7W0;A0A0J9YTV5;P31266-2;P31266;A0A0J9YVE0;Q3V2I2;O08674	Recombining binding protein suppressor of hairless	Rbpj	mit.low.conf	6_TF	0.333333333333333	6.66666666666667	0	4.66666666666667	3.7538416662424	0.0077527810252886	4.11272710602833	0.0140537999659354	0.909090909090909	1.1
Q9EPQ8-2;Q9EPQ8	Transcription factor 20	Tcf20	mit.high.conf	6_TF	0.333333333333333	11	0	5.33333333333333	4.456695108076	0.00102190273945784	4.22915644719431	0.00999895374049646	2	3.33333333333333
A0A0R4J0T5;P28659-2;P28659-3;P28659;P28659-4;Q9Z0H4-7;Q9Z0H4-5;Q9Z0H4-4;Q9Z0H4;Q9Z0H4-8;Q9Z0H4-2;Q9Z0H4-6;Q9Z0H4-9;S4R2S7;A0A0R4J2B0;V9GX43;S4R2U7;S4R1S7;E9QA47;Q9Z0H4-3;Q9Z0H4-11	CUGBP Elav-like family member 1	Celf1	int	7_RNA	0.333333333333333	4.66666666666667	0.333333333333333	3.33333333333333	3.238674089469	0.0340645235716761	2.62871922170045	0.159779988431885	2	1.5
Q9CSH3	Exosome complex exonuclease RRP44	Dis3	int	7_RNA	0	4.66666666666667	0	1.33333333333333	4.17909689849864	0.010122486930114	2.0193672396907	0.612880692961918	0.5	0.818181818181818
P70372	ELAV-like protein 1	Elavl1	int	7_RNA	1.33333333333333	10	1.66666666666667	7.66666666666667	2.43804225960143	0.0129816600271544	1.67345604202737	0.0550935876166442	0.941176470588235	1.05882352941176
D3Z3E8;E9PW39;D3YVL0;P23249	Putative helicase MOV-10	Mov10	int	7_RNA	0	4.66666666666667	1	2.33333333333333	4.188855294691	0.00928631296296835	0.593353642224252	0.72524712334874	0.433333333333333	0.65
Q8R326-2;Q8R326;F7D909	Paraspeckle component 1	Pspc1	int	7_RNA	0	4.33333333333333	0.333333333333333	3	4.08845101455509	0.0141762971109074	2.52024570346514	0.18996709386328	0.714285714285714	1.4
Q9CW46;Q9CW46-2	Ribonucleoprotein PTB-binding 1	Raver1	int	7_RNA	0.333333333333333	7	0	2.66666666666667	3.8128735031793	0.00661709470295127	3.29614150302092	0.155111364877512	0.5	0.9
Q8BHN5	RNA-binding protein 45	Rbm45	int	7_RNA	0	8	0	2.33333333333333	4.96220126065335	0.000388331707029462	3.07334725356934	0.27105154898368	2.75	5.5
Q91VM5	RNA binding motif protein, X-linked-like-1	Rbmxl1	mit.high.conf	7_RNA	0.333333333333333	11.3333333333333	0.666666666666667	14.3333333333333	4.51461294337008	0.000795650335022526	3.91173698175275	0.000445178725107968	1.11111111111111	1.24
Q6PR54-2;Q6PR54;Q6PR54-3	Telomere-associated protein RIF1	Rif1	int	8_Replication	0	6	0	2.33333333333333	4.54801939534773	0.00198576280566116	2.8210277585183	0.411079743473054	0.216216216216216	0.232558139534884
P54276	DNA mismatch repair protein Msh6	Msh6	mit.low.conf	8_Replication	3.33333333333333	16.3333333333333	0.333333333333333	6	1.822415241893	0.00924093971578737	3.44554443201108	0.022614962117604	0.5	0.647058823529412
F8VPX1;E9PXY8;Q6A4J8-3;Q6A4J8;Q6A4J8-2;G3UWR8;E0CY04	Ubiquitin carboxyl-terminal hydrolase;Ubiquitin carboxyl-terminal hydrolase 7	Usp7	mit.low.conf	8_Replication	1.33333333333333	17.6666666666667	1	10	3.25659507214981	0.000270284516466707	2.84198154216642	0.00393876473260619	0.611111111111111	0.680851063829787
Q9Z0W3;Q9Z0W3-2	Nuclear pore complex protein Nup160	Nup160	int	9_Import/Export	0.333333333333333	4.66666666666667	0.666666666666667	2.66666666666667	3.23867172241229	0.0339375622168219	1.40418717598144	0.42410817023513	0.454545454545455	0.451612903225806
Q8R480;Z4YM95;Z4YLV0	Nuclear pore complex protein Nup85	Nup85	int	9_Import/Export	0.333333333333333	5.66666666666667	0.666666666666667	2.33333333333333	3.51194335282287	0.0157208629933903	1.20736709341892	0.497465965831339	0.444444444444444	0.666666666666667
Q6P2B1;Q6P2B1-2;Q6P2B1-3;E9Q0H8;A0A0U1RQ41;F6TDZ2	Transportin-3	Tnpo3	int	9_Import/Export	0	4.33333333333333	0	0.333333333333333	4.08845101455509	0.0141762971109074	0.459164082652486	0.91040542415398	0.0833333333333333	0.142857142857143
Q6P5F9;F6YA11;A2AKT6	Exportin-1	Xpo1	int	9_Import/Export	0.666666666666667	15.6666666666667	1	4	4.08731052057034	0.000443500286227058	1.39596920311335	0.296318861444873	0.2	0.527777777777778
Q52L97;P52293;A2A600;A2A601;A6PW68;F2Z431;A2A602	Importin subunit alpha;Importin subunit alpha-1	Kpna2	mit.low.conf	9_Import/Export	2	13.3333333333333	1	10	2.27468536985812	0.00536398274405602	2.86897796273364	0.00358954269448737	0.464285714285714	0.535714285714286
E9Q3G8	NA	Nup153	mit.low.conf	9_Import/Export	0	15.3333333333333	0	3.66666666666667	5.91134978423779	7.11760603390802e-06	3.79151190524227	0.0434844013892649	0.230769230769231	0.5
Q9JIH2	Nuclear pore complex protein Nup50	Nup50	mit.low.conf	9_Import/Export	0.666666666666667	16.3333333333333	0	5.66666666666667	4.15033925344928	0.000337580265468691	4.46146897275866	0.00305014851529807	1	1.25
