## Supplementary material for "Mitotic bookmarking redundancy by nuclear receptors mediates robust post-mitotic reactivation of the pluripotency network": Table S5

### Sheet: TableS5_enrichments
Term	FDR_down_deg	FDR_up_deg	source
p53 signaling WP2902	0.453039148808841	0.00028130315939429	wikipathways
PluriNetWork WP1763	2.44375362304389e-17	0.00132742834092132	wikipathways
negative regulation of transcription, DNA-templated (GO:0045892)	0.0263135126894462	0.000245356098727221	GO biological process
phosphorylation (GO:0016310)	0.360909865124254	0.000492249644662637	GO biological process
protein phosphorylation (GO:0006468)	0.299660897517631	3.15238388012172e-05	GO biological process
embryonic stem line Bruce4 p13	2.0374240412466e-18	0.999992640880042	gene expresion atlas
embryonic stem line V26 2 p16	2.38301144987674e-09	0.999992640880042	gene expresion atlas
MEF	0.504092393365937	0.000196637848138962	gene expresion atlas
ASCL1-19796622 DOWN	1.48833793772528e-24	0.999995469989745	escape database
ASCL2-19796622 UP	2.40703992742967e-07	0.999995469989745	escape database
CDX2-19796622 DOWN	6.65327808399388e-31	0.999995469989745	escape database
CDX2-19796622 UP	0.999995561944545	7.17861230385833e-09	escape database
CHiP ASH2L-23239880	4.04888716430685e-35	0.000221519790874485	escape database
CHiP ESRRB-18555785	1.03983022773873e-18	0.999995469989745	escape database
CHiP KLF2-18264089	1.2108931537488e-05	0.999995469989745	escape database
CHiP KLF4-18264089	1.2108931537488e-05	0.999995469989745	escape database
CHiP KLF4-18358816	4.47846375242842e-48	0.999995469989745	escape database
CHiP KLF4-18555785	1.02124095138273e-13	0.405363396860955	escape database
CHiP KLF4-19030024	2.08733150998121e-14	0.0740891365360879	escape database
CHiP KLF5-18264089	1.2108931537488e-05	0.999995469989745	escape database
CHiP MYC-19079543	3.04978875391263e-05	0.999995469989745	escape database
CHiP NACC1-18358816	2.76065543140707e-55	0.604661698429631	escape database
CHiP NANOG-18347094	6.05111905923335e-43	0.109720412367688	escape database
CHiP NANOG-18358816	9.20586868283995e-29	0.150073541363199	escape database
CHiP NANOG-18555785	1.04243320132937e-13	0.690322368871373	escape database
CHiP NANOG-18692474	2.18644655901567e-64	0.728859665869266	escape database
CHiP NANOG-18700969	1.96882789459463e-16	0.081801023684807	escape database
CHiP NR0B1-18358816	2.9806332952187e-79	0.999995469989745	escape database
CHiP POU5F1-16518401	2.03968505655879e-11	0.999995469989745	escape database
CHiP POU5F1-18347094	6.5259987227149e-25	3.98559866493952e-05	escape database
CHiP POU5F1-18358816	2.81856994000391e-16	0.723759960011714	escape database
CHiP POU5F1-18555785	0.000177466313048088	0.999995469989745	escape database
CHiP POU5F1-18700969	4.16941009530412e-16	0.0321521696381519	escape database
CHiP PRDM14-21183938	3.16639843431018e-70	0.000822460895368313	escape database
CHiP RCOR2-21632747	4.77923736701145e-10	0.999995469989745	escape database
CHiP RCOR3-21632747	1.79401125627053e-18	0.999995469989745	escape database
CHiP SALL4-18804426	3.49424963168281e-35	1.37364223424238e-05	escape database
CHiP SETDB1-19884255	1.28314062401285e-09	0.0110423688039659	escape database
CHiP SIN3A-21632747	0.000193541411672928	0.405144918475845	escape database
CHiP SMAD1-18555785	1.35330741702737e-36	0.999995469989745	escape database
CHiP SOX2-18358816	3.85186263455969e-33	0.052327003639083	escape database
CHiP SOX2-18555785	3.84124372903179e-15	0.00685774852213464	escape database
CHiP SOX2-18692474	5.3594030611538e-49	0.22161185385849	escape database
CHiP SOX2-19030024	0.0365618497653953	0.000891419748721271	escape database
CHiP STAT3-18555785	1.41539805506021e-23	0.999995469989745	escape database
CHiP TBX3-20139965	2.04544592051825e-09	0.00352418228026814	escape database
CHiP TCF3-18347094	4.50972820875342e-41	9.13535562150101e-05	escape database
CHiP TCF3-18467660	2.70528658514209e-05	4.40924169508094e-11	escape database
CHiP TCF3-18692474	3.59121437605326e-43	0.00873602660283023	escape database
CHiP TCFCP2L1-18555785	1.99852741521672e-06	0.291260520590578	escape database
CHiP TRIM28-19339689	2.825276622076e-05	0.00352418228026814	escape database
CHiP ZFP281-18358816	1.28410476372006e-16	0.0899623411729141	escape database
CHiP ZFP42-18358816	2.31512317968917e-05	0.999995469989745	escape database
CHiP ZIC3-20872845	3.66360722446154e-08	0.017777823110512	escape database
DLX3-19796622 DOWN	0.000915905430532181	4.68538264525103e-10	escape database
DLX3-19796622 UP	1.19203169045465e-08	0.999995469989745	escape database
EOMES-19796622 DOWN	1.48217747299677e-05	6.15397767778358e-05	escape database
EOMES-19796622 UP	4.97449413211228e-05	0.999995469989745	escape database
EP400-22196727 UP	0.000536286251800645	0.788877901037985	escape database
ESRRB-16767105 DOWN	0.414450946716382	1.749221552838e-20	escape database
ESRRB-16767105 UP	2.63308584500954e-59	0.999995469989745	escape database
ESRRB-19136965 DOWN	0.999995561944545	3.12461884922355e-29	escape database
ESRRB-19136965 UP	1.18344460986267e-67	0.999995469989745	escape database
ESX1-19796622 DOWN	1.7137869531117e-09	0.00119087988900928	escape database
ETV3-19796622 UP	4.10773308954641e-05	0.999995469989745	escape database
GATA3-19796622 DOWN	2.00246171733724e-12	8.61577098666409e-08	escape database
GATA3-19796622 UP	0.00090624012047971	0.746982364843716	escape database
JARID2-20075857 DOWN	3.04591465593346e-47	0.00153112741124244	escape database
JARID2-20075857 UP	0.994209250212316	1.59309176719483e-05	escape database
KDM5B-22020125 UP	0.895331615677997	3.47097693488439e-09	escape database
KLF4-18264089 DOWN	0.297969720013629	7.91478962830338e-22	escape database
KLF4-18264089 UP	1.36801406820015e-77	0.604661698429631	escape database
KLF4-19796622 DOWN	0.000168268355100403	5.49135138371118e-17	escape database
KLF4-19796622 UP	7.56213174042207e-08	0.999995469989745	escape database
KLF5-20875108 DOWN	0.183459134364061	0.000463476269894661	escape database
KLF5-20875108 UP	6.40181662890783e-12	0.604661698429631	escape database
MEF2C-19796622 UP	1.23250698828773e-09	0.999995469989745	escape database
mESC H3K36me3 18692474	8.72939630730139e-38	0.999995469989745	escape database
mESC H3K9me3 19884255	0.0277410504297162	6.00352093412056e-05	escape database
mMEF K27me3 17603471	0.000232134367381816	0.999995469989745	escape database
mWholeBrain H3K27me3 18600261	0.000277389551085184	0.999995469989745	escape database
MYC-19796622 DOWN	0.999995561944545	0.000112710760064627	escape database
MYOD1-19796622 UP	1.87121190563382e-08	0.999995469989745	escape database
NANOG-16518401 UP	1.93408512582565e-17	0.361597355218293	escape database
NANOG-16767105 DOWN	0.316987529543874	5.59245416262274e-24	escape database
NANOG-16767105 UP	3.0161903712823e-81	0.999995469989745	escape database
NIPBL-20720539 DOWN	0.999995561944545	1.93972906299389e-20	escape database
NIPBL-20720539 UP	6.14510301894848e-58	0.999995469989745	escape database
NR0B1-19530134 DOWN	3.03305562196272e-17	0.755015379630068	escape database
NR2F2-19796622 DOWN	4.10773308954641e-05	0.755015379630068	escape database
NRIP1-19796622 DOWN	1.22369831122118e-72	0.999995469989745	escape database
NRIP1-19796622 UP	0.999995561944545	3.48645077184439e-21	escape database
OTX2-19796622 DOWN	1.12751186957271e-13	0.690034467888311	escape database
PANCT1-22327834 DOWN	0.335583033685819	1.44416524438198e-08	escape database
PANCT1-22327834 UP	1.26653175354446e-06	0.171914186975457	escape database
POU5F1-16518401 DOWN	0.000118349767155743	4.88727551445463e-14	escape database
POU5F1-16518401 UP	9.80710693793773e-54	1.2304989854351e-06	escape database
POU5F1-16767105 DOWN	0.000425424382130708	5.69053055676643e-06	escape database
POU5F1-16767105 UP	5.07665120951348e-73	0.000589753569402277	escape database
POU5F1-19796622 DOWN	5.28886701538795e-51	0.999995469989745	escape database
POU5F1-20526341 DOWN	7.02170785585902e-05	5.13248610146436e-12	escape database
PRDM14-20953172 DOWN	1.11976537057603e-05	5.41793256763603e-08	escape database
PRDM14-20953172 UP	0.0063407067102097	0.000134586114140612	escape database
Protein NANOG-17093407	3.48589902092795e-05	1	escape database
Protein NANOG-21589869	0.000251605727014405	0.584299089412074	escape database
Protein NR0B1-20362541	0.000109737648852678	1	escape database
Protein POU5F1-20362541	1.28041766405359e-06	0.999995469989745	escape database
Protein POU5F1-20362542	0.000168538705432429	0.209670416953073	escape database
Protein POU5F1-22083510	0.000487670964521517	0.092618929867231	escape database
Protein SALL4-20362541	8.96417877524614e-05	0.999995469989745	escape database
RAD21-21589869 DOWN	0.999995561944545	1.14607306335582e-21	escape database
RAD21-21589869 UP	5.6985072158861e-80	0.999995469989745	escape database
RNAiScreen 16767105	0.000193541411672928	1	escape database
RXRA-19796622 UP	3.71710458373619e-14	0.999995469989745	escape database
SALL4-19060217 DOWN	0.189656036276363	3.22044031644064e-09	escape database
SALL4-19060217 UP	4.24847130845151e-19	0.583229390917655	escape database
SALL4-19796622 UP	0.000516359422050707	0.999995469989745	escape database
SETDB1-19884255 DOWN	0.977062689892148	9.13535562150101e-05	escape database
SETDB1-19884255 UP	1.65801587021224e-38	0.224152950681365	escape database
SFPI1-19796622 DOWN	0.000458171290520991	0.0785248565530853	escape database
SFPI1-19796622 UP	8.22501871485659e-07	0.999995469989745	escape database
SMARCA4-22196727 UP	0.000263413719853835	0.635631229842739	escape database
SOX17-20123909 UP	2.825276622076e-05	0.999995469989745	escape database
SOX2-16767105 DOWN	0.0188783225642603	2.02014429216676e-19	escape database
SOX2-16767105 UP	4.15705982656786e-61	0.868023897932221	escape database
SOX2-17515932 DOWN	1.74449268035787e-08	0.272052442758147	escape database
SOX2-17515932 UP	5.26264941210327e-07	0.00352418228026814	escape database
SOX2-19796622 DOWN	1.65970886537126e-06	0.276616887837744	escape database
SOX2-19796622 UP	0.000193541411672928	0.00377687325535161	escape database
SOX9-19796622 DOWN	8.7321801370102e-15	0.291260520590578	escape database
SUZ12-17339329 DOWN	6.37818114020602e-42	0.999995469989745	escape database
SUZ12-17339329 UP	0.158154841724846	3.59274783483472e-23	escape database
T-19796622 DOWN	0.000132327607089969	0.00621202142876277	escape database
TBX3-16767105 DOWN	0.487632826672358	1.06772348673245e-14	escape database
TBX3-16767105 UP	2.90909318107684e-34	0.999995469989745	escape database
TBX3-20139965 UP	1.50230280593679e-09	0.999995469989745	escape database
TCF3-19796622 DOWN	9.6910517688709e-19	0.999995469989745	escape database
TCF3-19796622 UP	0.910482073928128	1.59309176719483e-05	escape database
TCF3-20139965 DOWN	4.92701501141844e-18	0.0181480861341206	escape database
ZFP281-21915945 DOWN	7.56213174042207e-08	0.999995469989745	escape database
ZFP281-21915945 UP	0.192587922854767	0.000446627337318545	escape database
ZFX-17448993 UP	0.000692143674911149	0.224152950681365	escape database
ZSCAN4C-19796622 DOWN	9.62305521677706e-07	0.999995469989745	escape database
